# Chromosome-scale genome assembly of the brown anole (*Anolis sagrei*), a model species for evolution and ecology

**DOI:** 10.1101/2021.09.28.462146

**Authors:** Anthony J. Geneva, Sungdae Park, Dan Bock, Pietro de Mello, Fatih Sarigol, Marc Tollis, Colin Donihue, R. Graham Reynolds, Nathalie Feiner, Ashley M. Rasys, James D. Lauderdale, Sergio G. Minchey, Aaron J. Alcala, Carlos R. Infante, Jason J. Kolbe, Dolph Schluter, Douglas B. Menke, Jonathan B. Losos

## Abstract

Rapid technological improvements are democratizing access to high quality, chromosome-scale genome assemblies. No longer the domain of only the most highly studied model organisms, now non-traditional and emerging model species can be genome-enabled using a combination of sequencing technologies and assembly software. Consequently, old ideas built on sparse sampling across the tree of life have recently been amended in the face of genomic data drawn from a growing number of high-quality reference genomes. Arguably the most valuable are those long-studied species for which much is already known about their biology; what many term emerging model species. Here, we report a new, highly complete chromosome-scale genome assembly for the brown anole, *Anolis sagrei* – a lizard species widely studied across a variety of disciplines and for which a high-quality reference genome was long overdue.
