## Supplementary Tables for "Chromosome-scale genome assembly of the brown anole (*Anolis sagrei*), a model species for evolution and ecology"

### Sheet: S1 - Assembly progress
	Portion Vertebrate BUSCOs (n=3354)				Size	Scaffold	Scaffold
Table S1. Completeness and Contiguity of preliminary and final assemblies of Anolis sagrei
	Single-copy	Duplicated	Fragmented	Missing	(Gb)	N50 (MB)	L50 (count)
A. sagrei de novo	0.504	0.006	0.317	0.173	1.586	0.02	24441
A. sagrei Chicago	0.82	0.01	0.1	0.07	1.6022	38.28	11
A. sagrei HiC	0.819	0.01	0.101	0.07	1.6023	238.637	3
A. sagrei v1.0	0.821	0.01	0.104	0.065	1.6179	239.36	3
A. sagrei PB rescaffold	0.922	0.021	0.029	0.028	1.92589	1.47	383
A. sagrei v2.0	0.953	0.016	0.015	0.016	1.92643	314.159	3
A. sagrei v2.1	0.953	0.016	0.015	0.016	1.92643	253.59	4
Transcriptome
A. sagrei transcripts	0.907	0.027	0.039	0.027	–	–	–

### Sheet: S2 - Completeness-Contiguity
Table S2. Completeness and contiguity of Anolis sagrei and other lepidosaur genome assemblies
	Portion Vertebrate BUSCOs (n=3354)				Scaffold	Scaffold
	Single-copy	Duplicated	Fragmented	Missing	N50 (MB)	L50 (count)
Anolis sagrei	0.953	0.016	0.015	0.016	253.59	4
Anolis carolinensis	0.872	0.012	0.052	0.064	150.64	5
Crotalus viridis	0.857	0.008	0.069	0.066	179.9	3
Podarcis muralis	0.943	0.021	0.013	0.023	92.4	7
Salvator merianae	0.966	0.008	0.013	0.013	28.15	22
Sceloporus undulatus	0.934	0.014	0.027	0.025	275.63	3
Sphenodon punctatus	0.936	0.013	0.029	0.022	3.05	370

### Sheet: S3 - Annotation Summary
Table S3. Annotation Summary Statistics
Number of genes	21853
Number of rnas	21853
Number of exons	212670
Number of start_codons	21793
Number of stop_codons	21798
Number of intron in exon	190817
Number of intron in stop_codon	1
Number of single exon gene	1757
Number of single exon rna	1757
mean rnas per gene	1
mean exons per rna	9.7
mean start_codons per rna	1
mean stop_codons per rna	1
mean introns in exons per rna	8.7
mean introns in stop_codons per rna	0
Total gene length	849429093
Total rna length	849429093
Total exon length	55118312
Total start_codon length	65377
Total stop_codon length	65389
Total intron length per exon	794501598
Total intron length per stop_codon	917
mean gene length	38870
mean rna length	38870
mean exon length	259
mean start_codon length	2
mean stop_codon length	2
mean intron in exon length	4163
mean intron in stop_codon length	917
Longest genes	852575
Longest rnas	852575
Longest exons	18512
Longest start_codons	3
Longest stop_codons	3
Longest intron into exon part	349958
Longest intron into stop_codon part	917
Shortest genes	117
Shortest rnas	117
Shortest exons	1
Shortest start_codons	1
Shortest stop_codons	1
Shortest intron into exon part	2
Shortest intron into stop_codon part	917

### Sheet: S4 - AcarX scaffolds
Table S4. Chromosomes assinged to chromosome 13 (the ancient X) in A. carolinensis in previous publications and inferred in this study. Checked boxes represent scaffolds found in given study.
Scaffold	Rovatsos et al., 2014*	Kichigin et al., 2016†	Rupp et al., 2016‡	Marin et al., 2017‡	This study
GL343282.1	X	X	X	X	X
GL343338.1	X	X	X	X	X
GL343417.1	X	X	X	X	X
GL343423.1	X	X	X	X	X
GL343550.1	X	X	X	X	X
GL343947.1	X		X	X	X
GL343913.1	X	X	X	X	X
GL343364.1	X	X	X	X	X
GL344036.1				X
GL344122.1				X
GL344415.1				X
Methods utilized in previous publications: * differences in expression between candidate sex-linked genes from qPCR; † alignment of short reads obtained through chromosomal flow sorting; ‡ differences in expression of candidate sex-linked genes from bulk RNA sequencing; in this study authors also identified Y-linked scaffolds based on differences in expression.

### Sheet: S5 - Scaffold 7 synteny full
Table S5 - Sequency homology between AnoSag2.1 scaffold 7 and AnoCar2.0 as inferred by Satsuma
Anolis sagrei			Anolis carolinensis
Scaffold	Start	End	AnoCar2.0 Scaffold	Start	End	Chromosome
scaffold_7	83124253	83154928	AAWZ02035993	22	22661	Unk
scaffold_7	3110077	3156789	AAWZ02036043	188	32277	Unk
scaffold_7	29636282	29682275	AAWZ02036231	8551	29366	Unk
scaffold_7	88877076	88887443	AAWZ02036406	3966	27539	Unk
scaffold_7	50696488	50774077	AAWZ02036422	453	26934	Unk
scaffold_7	57257870	57292915	AAWZ02036563	869	23645	Unk
scaffold_7	57798464	57874951	AAWZ02036575	2350	24039	Unk
scaffold_7	57139843	57165141	AAWZ02036688	618	21316	Unk
scaffold_7	15373702	15426515	AAWZ02036781	1775	20399	Unk
scaffold_7	14924027	14934213	AAWZ02036838	815	9278	Unk
scaffold_7	98031686	98057115	AAWZ02036844	0	18907	Unk
scaffold_7	92464990	92486556	AAWZ02036857	1449	19880	Unk
scaffold_7	14719393	14777477	AAWZ02036893	4317	17890	Unk
scaffold_7	83170686	83242647	AAWZ02036908	502	20226	Unk
scaffold_7	5719316	5743168	AAWZ02036914	1839	21302	Unk
scaffold_7	15570148	15590604	AAWZ02036980	2427	16967	Unk
scaffold_7	94670756	94704479	AAWZ02037074	1442	19260	Unk
scaffold_7	50656132	50684329	AAWZ02037129	0	18581	Unk
scaffold_7	37114309	37160469	AAWZ02037155	1343	18051	Unk
scaffold_7	51723275	51752424	AAWZ02037156	1948	17841	Unk
scaffold_7	84822562	84833486	AAWZ02037242	2180	17607	Unk
scaffold_7	60173057	60196863	AAWZ02037271	752	17336	Unk
scaffold_7	53628335	53798585	AAWZ02037286	457	14575	Unk
scaffold_7	83156149	83169697	AAWZ02037295	1516	17145	Unk
scaffold_7	54267644	54289541	AAWZ02037346	1706	16790	Unk
scaffold_7	59690088	59829978	AAWZ02037420	1221	15435	Unk
scaffold_7	772427	855744	AAWZ02037421	242	13816	Unk
scaffold_7	60685258	60734269	AAWZ02037457	661	15655	Unk
scaffold_7	57941014	57992730	AAWZ02037530	288	15229	Unk
scaffold_7	2691851	2771814	AAWZ02037582	1572	15257	Unk
scaffold_7	93616694	93635336	AAWZ02037608	1	13506	Unk
scaffold_7	89404231	89414983	AAWZ02037620	2519	15157	Unk
scaffold_7	56531444	56552866	AAWZ02037638	3006	12287	Unk
scaffold_7	96108270	96128044	AAWZ02037681	624	15071	Unk
scaffold_7	61381102	61447935	AAWZ02037698	253	14794	Unk
scaffold_7	60545095	60569460	AAWZ02037713	935	14812	Unk
scaffold_7	29814486	29829641	AAWZ02037775	176	13740	Unk
scaffold_7	78279027	78312060	AAWZ02037879	1	11441	Unk
scaffold_7	59359333	59370694	AAWZ02037949	253	13177	Unk
scaffold_7	92150287	92158652	AAWZ02037961	1561	13140	Unk
scaffold_7	7686971	7721854	AAWZ02037989	363	13061	Unk
scaffold_7	58111749	58121469	AAWZ02038009	703	10850	Unk
scaffold_7	59385766	59459104	AAWZ02038110	389	12655	Unk
scaffold_7	88635733	88643614	AAWZ02038170	1364	11447	Unk
scaffold_7	98013798	98029813	AAWZ02038310	759	12152	Unk
scaffold_7	51006261	51078220	AAWZ02038459	566	10792	Unk
scaffold_7	87061030	87073873	AAWZ02038659	1191	9964	Unk
scaffold_7	59981272	60016341	AAWZ02038765	1545	9656	Unk
scaffold_7	2772414	2780493	AAWZ02039231	1259	8427	Unk
scaffold_7	60518229	60544410	AAWZ02039237	0	8921	Unk
scaffold_7	96960858	96978539	AAWZ02039644	6	7763	Unk
scaffold_7	57224252	57227577	AAWZ02039740	2755	7521	Unk
scaffold_7	84597463	84617068	AAWZ02039891	941	7043	Unk
scaffold_7	627168	735100	AAWZ02039915	536	6860	Unk
scaffold_7	1	4523	AAWZ02040460	1238	6190	Unk
scaffold_7	90474656	92714044	GL343263	797	2050925	12
scaffold_7	15873821	16649152	GL343276	2040	618496	9
scaffold_7	20756336	22577526	GL343276	622078	1863882	9
scaffold_7	17340640	19975395	GL343281	98	1798349	9
scaffold_7	75163297	78259883	GL343282	500561	1774833	13
scaffold_7	80115199	80881723	GL343282	1299	499492	13
scaffold_7	26831598	29293003	GL343308	0	1526044	9
scaffold_7	99850859	101971598	GL343327	1041	1520902	12
scaffold_7	63761619	66086421	GL343338	390	1256830	13
scaffold_7	101982037	104328994	GL343340	420	1243917	12
scaffold_7	72785570	75156090	GL343364	279	1081982	13
scaffold_7	106712518	110557398	GL343385	11305	1008139	12
scaffold_7	93301544	94669161	GL343402	4863	922494	12
scaffold_7	61734140	63757750	GL343417	64	831937	13
scaffold_7	78917190	80113757	GL343423	1291	831782	13
scaffold_7	23104640	24323681	GL343426	4835	819199	9
scaffold_7	8324308	8660567	GL343427	588815	818445	9
scaffold_7	14099752	14702593	GL343427	1395	575719	9
scaffold_7	31330069	33896843	GL343464	1063	712801	9
scaffold_7	35035409	37081629	GL343480	1506	670529	9
scaffold_7	24902325	25779904	GL343481	673	625529	9
scaffold_7	37168822	38976398	GL343488	19	631850	9
scaffold_7	3929896	4914476	GL343496	555	789925	9
scaffold_7	30072241	30431143	GL343498	1667	174703	9
scaffold_7	43370211	44285481	GL343498	174676	557011	9
scaffold_7	98953193	99847476	GL343500	3625	630640	12
scaffold_7	95164535	96032915	GL343507	677	542826	12
scaffold_7	16659589	17322131	GL343514	1075	492242	9
scaffold_7	83794425	84565077	GL343518	365	595921	12
scaffold_7	92715819	93295134	GL343546	17	443047	12
scaffold_7	78313769	78913677	GL343550	1897	525035	13
scaffold_7	38978688	40507511	GL343558	1887	496537	9
scaffold_7	45514500	48236300	GL343563	806	438466	9
scaffold_7	14831137	15363273	GL343564	4838	413221	9
scaffold_7	5960204	6625735	GL343566	1181	458752	9
scaffold_7	42676178	43361287	GL343567	56	411278	9
scaffold_7	6651519	7188862	GL343568	1264	458718	9
scaffold_7	85796154	86480270	GL343580	800	490365	12
scaffold_7	97510373	97907310	GL343588	1591	425983	12
scaffold_7	41566089	42599175	GL343589	2036	390430	9
scaffold_7	104500968	105572358	GL343591	795	434978	12
scaffold_7	97024861	97510118	GL343592	332	441747	12
scaffold_7	40507457	41549997	GL343594	6710	380755	9
scaffold_7	19975556	20431496	GL343604	32180	376716	9
scaffold_7	24328928	24895208	GL343610	585	364746	9
scaffold_7	88364760	88635734	GL343612	846	371751	12
scaffold_7	98072360	98651230	GL343618	855	438949	12
scaffold_7	87514238	88279406	GL343621	29727	353488	12
scaffold_7	5040943	5690642	GL343635	16384	429459	9
scaffold_7	87106404	87513034	GL343649	2321	349330	12
scaffold_7	90113956	90472919	GL343650	420	386249	12
scaffold_7	54692258	55113458	GL343661	2007	301009	18
scaffold_7	7989531	8324190	GL343665	463	312908	9
scaffold_7	96408939	96772961	GL343691	491	294413	12
scaffold_7	33897796	35011354	GL343703	99	290049	9
scaffold_7	26377915	26806200	GL343706	80	273305	9
scaffold_7	1006760	1559651	GL343707	987	275126	Unk
scaffold_7	25794574	26262431	GL343711	476	254555	9
scaffold_7	55716871	56127088	GL343717	1498	337326	18
scaffold_7	106011606	106702019	GL343725	901	254785	12
scaffold_7	22602480	23092266	GL343743	91	223792	9
scaffold_7	82510969	82825380	GL343749	3054	224428	12
scaffold_7	3613088	3901546	GL343755	879	220363	9
scaffold_7	56358313	56913036	GL343756	1503	264042	18
scaffold_7	53989782	54264160	GL343757	595	246617	18
scaffold_7	85497691	85726460	GL343769	1771	214170	12
scaffold_7	83471354	83670675	GL343803	901	184417	12
scaffold_7	81160614	82506773	GL343811	20712	172313	12
scaffold_7	88290280	88354391	GL343811	483	69365	12
scaffold_7	1821455	2288695	GL343816	7004	183557	9
scaffold_7	89424198	89686127	GL343827	60	188293	12
scaffold_7	86563041	87052551	GL343841	2259	169079	12
scaffold_7	29295622	29602658	GL343843	363	152552	9
scaffold_7	94792424	95164542	GL343846	2821	174094	12
scaffold_7	55120497	55337847	GL343852	507	159325	18
scaffold_7	96143189	96388321	GL343856	227	163501	12
scaffold_7	7497318	7634158	GL343860	580	146290	9
scaffold_7	2289242	2606400	GL343868	1	180637	9
scaffold_7	3427803	3612942	GL343870	1195	153894	9
scaffold_7	55516368	55662904	GL343878	2355	110831	18
scaffold_7	88990661	89157054	GL343883	710	153920	12
scaffold_7	7747625	7891588	GL343885	5450	154672	9
scaffold_7	30455167	31047020	GL343904	127	145630	9
scaffold_7	19162	365729	GL343909	7505	145967	9
scaffold_7	80890667	81089042	GL343913	39	131084	13
scaffold_7	88767974	88840180	GL343936	6516	129482	12
scaffold_7	48332806	50364062	GL343942	39	70859	18
scaffold_7	60736433	61730908	GL343947	0	116307	13
scaffold_7	88687722	88761926	GL343954	385	103128	12
scaffold_7	7894816	7976381	GL343958	14567	108808	9
scaffold_7	7195851	7350465	GL343962	1837	105182	9
scaffold_7	98727957	98925708	GL343977	861	124235	12
scaffold_7	89313175	89398135	GL343986	1852	105771	12
scaffold_7	104328915	104499907	GL343987	6568	84220	12
scaffold_7	83676418	83791261	GL343989	2030	97806	12
scaffold_7	85085705	85144860	GL343989	66727	131573	12
scaffold_7	31153572	31329598	GL344007	111	58140	9
scaffold_7	44741528	45024099	GL344007	19179	98661	9
scaffold_7	85377813	85493101	GL344017	3482	100019	12
scaffold_7	55374858	55504754	GL344024	4333	102366	Unk
scaffold_7	7388506	7484328	GL344028	1661	90008	9
scaffold_7	88889869	88987963	GL344033	587	91162	12
scaffold_7	45049851	45514354	GL344047	435	118056	9
scaffold_7	105572411	105998257	GL344051	658	86444	12
scaffold_7	4920345	5016024	GL344052	232	81369	9
scaffold_7	89794860	89952133	GL344058	1436	101591	12
scaffold_7	15458873	15568063	GL344061	2336	104020	9
scaffold_7	85021763	85082513	GL344079	1755	67413	12
scaffold_7	1707351	1818952	GL344091	1715	82815	9
scaffold_7	89966216	90040256	GL344103	511	87002	Unk
scaffold_7	84740083	84821737	GL344104	1402	79280	12
scaffold_7	83389672	83464652	GL344114	1267	84741	12
scaffold_7	90044597	90105510	GL344117	135	94379	12
scaffold_7	84884774	84945799	GL344132	159	62674	12
scaffold_7	84950396	85016683	GL344148	296	63483	Unk
scaffold_7	85318534	85376711	GL344150	104	63777	12
scaffold_7	29829646	30006037	GL344152	1079	75735	9
scaffold_7	39278618	39501253	GL344158	1728	63505	9
scaffold_7	51780537	52130613	GL344162	3376	62422	Unk
scaffold_7	88645800	88687610	GL344163	4814	73694	12
scaffold_7	82910586	83090430	GL344181	1369	65315	12
scaffold_7	3332645	3417910	GL344188	13443	56210	9
scaffold_7	29700713	29809102	GL344192	1	60692	9
scaffold_7	51078300	51316642	GL344197	3086	58921	Unk
scaffold_7	96792961	96852422	GL344209	4455	72130	Unk
scaffold_7	53384267	53627441	GL344210	17525	61736	Unk
scaffold_7	58261759	58521732	GL344219	9516	68648	Unk
scaffold_7	60059162	60117234	GL344241	534	56484	Unk
scaffold_7	110561828	110785790	GL344247	1117	49114	Unk
scaffold_7	89163409	89194633	GL344251	1584	53210	Unk
scaffold_7	58568860	59316663	GL344253	570	71797	Unk
scaffold_7	52136132	52346985	GL344263	4235	69394	Unk
scaffold_7	53825907	53988351	GL344270	1201	51400	Unk
scaffold_7	51354863	51708495	GL344274	2217	53129	Unk
scaffold_7	90288330	90348790	GL344276	37042	102062	12
scaffold_7	26270105	26370480	GL344283	1204	55854	9
scaffold_7	376830	512799	GL344292	1194	44728	Unk
scaffold_7	58129792	58174082	GL344297	1118	59331	Unk
scaffold_7	30013417	30071559	GL344299	2683	42702	Unk
scaffold_7	89209185	89268799	GL344306	888	49763	Unk
scaffold_7	56130564	56355293	GL344313	338	43852	Unk
scaffold_7	88844657	88877131	GL344322	1096	42594	Unk
scaffold_7	57876873	57939573	GL344323	1693	45387	Unk
scaffold_7	86500352	86562743	GL344324	441	36881	Unk
scaffold_7	60216148	60517520	GL344325	235	46379	Unk
scaffold_7	89730964	89764615	GL344326	886	42010	Unk
scaffold_7	83348028	83373147	GL344333	316	41234	Unk
scaffold_7	50366929	50642231	GL344335	206	68046	Unk
scaffold_7	2833330	3055846	GL344338	4909	41241	Unk
scaffold_7	85171248	85245456	GL344346	1339	40700	Unk
scaffold_7	7729017	7745627	GL344349	18295	36863	Unk
scaffold_7	14798289	14829965	GL344351	3571	42345	Unk
scaffold_7	85254097	85305000	GL344359	450	39854	Unk
scaffold_7	89688203	89722138	GL344385	1047	40892	Unk
scaffold_7	5744797	5788135	GL344388	1035	51780	Unk
scaffold_7	55664725	55697468	GL344391	928	38330	Unk
scaffold_7	81097911	81149404	GL344393	2904	40114	Unk
scaffold_7	52732742	53156797	GL344399	2344	36534	Unk
scaffold_7	54574669	54683574	GL344400	463	39074	Unk
scaffold_7	84681941	84735030	GL344401	982	44785	Unk
scaffold_7	57306208	57364133	GL344405	410	34002	Unk
scaffold_7	5792142	5949254	GL344420	617	36081	Unk
scaffold_7	94705058	94783620	GL344422	599	50492	Unk
scaffold_7	58003812	58111060	GL344436	2518	34803	Unk
scaffold_7	48236766	48329999	GL344437	1958	34324	Unk
scaffold_7	98681652	98725841	GL344450	1391	36010	Unk
scaffold_7	57025131	57084823	GL344458	4699	31149	Unk
scaffold_7	52404148	52714821	GL344469	474	39864	Unk
scaffold_7	89765338	89794288	GL344485	652	33313	Unk
scaffold_7	2645000	2676267	GL344489	5613	27632	Unk
scaffold_7	3163542	3330362	GL344497	2872	33474	Unk
scaffold_7	879269	996618	GL344530	475	28672	Unk
scaffold_7	82834008	82888511	GL344531	1794	29952	Unk
scaffold_7	83253571	83314726	GL344540	1891	28671	Unk
scaffold_7	56952181	56982131	GL344559	262	28368	Unk
scaffold_7	96037475	96108150	GL344563	41	26839	Unk
scaffold_7	96858200	96894103	GL344615	223	27713	Unk
scaffold_7	31056256	31122161	GL344622	6979	25321	Unk
scaffold_7	55342851	55362113	GL344623	923	26877	Unk
scaffold_7	98660487	98681637	GL344630	317	24316	Unk
scaffold_7	42604799	42673902	GL344639	468	23090	Unk
scaffold_7	96936378	96951700	GL344644	39650	54206	Unk
scaffold_7	85769917	85795971	GL344663	736	21254	Unk
scaffold_7	7350893	7379830	GL344679	237	23124	Unk
scaffold_7	84844581	84883564	GL344683	1161	23554	Unk
scaffold_7	95767619	95780190	GL344699	5645	20282	Unk
scaffold_7	1569578	1705667	GL344711	1546	18798	Unk
scaffold_7	7637340	7658360	GL344716	480	22363	Unk
scaffold_7	97968295	98011463	GL344717	24287	38198	Unk
scaffold_7	53188238	53383068	GL344728	0	21288	Unk
scaffold_7	57379965	57659806	GL344771	623	19512	Unk
scaffold_7	58527443	58560638	GL344783	294	18159	Unk
scaffold_7	83991553	84047150	GL344795	696	19338	Unk
scaffold_7	15426515	15446851	GL344801	2123	18002	Unk
scaffold_7	50787503	51000228	GL344806	3416	18595	Unk
scaffold_7	56499163	56518915	GL344829	4096	18269	Unk
scaffold_7	110811378	110902510	GL344832	1889	20107	Unk
scaffold_7	85150097	85163841	GL344952	1017	16384	Unk
scaffold_7	3909331	3926297	GL344960	1221	13622	Unk
scaffold_7	2789168	2825944	GL344965	1144	14589	Unk
scaffold_7	97910521	97928516	GL344970	1355	13115	Unk
scaffold_7	57169634	57208693	GL344974	29	13076	Unk
scaffold_7	96913266	96927922	GL345001	1	14050	Unk
scaffold_7	84645669	84681806	GL345026	2	12131	Unk
scaffold_7	57103437	57107712	GL345029	676	12734	Unk
scaffold_7	18758189	18861914	LGb	1658687	1700030	13
scaffold_7	66092859	72779026	LGb	2322	3271531	13
scaffold_7	8663169	14093524	LGf	128490	4032720	9
scaffold_7	15595761	15867781	LGf	3995806	4256970	9
scaffold_7	20446671	20650612	LGf	988	337086	9

### Sheet: S6 - ddRAD Samples
Table S6: Sampling information for A. sagrei used for sex chromosome identification.
Sampling location	N females	N males
Caibaren, Cuba	2	3
Esmeralda, Cuba	4	3
Jicarita, Cuba	5	3
Havana A, Cuba	1	1
Havana B, Cuba	2	4
Mariel, Cuba	3	4
Soroa, Cuba	3	2
Corpus Christi, Texas	5	6
Coral Gables, Florida	3	3
George Town, Grand Cayman	4	6
Lower Matecumbe Key, Florida	4	1
New Orleans, Louisiana	4	5
Orlando, Florida	2	1
Saint Petersburg, Florida	1	1
Tampa, Florida	7	6
Houston, Texas	0	1
Total	50	50

### Sheet: S7 - Homologs of Acar X-linked 
Table S7. Position of the first exon of A. sagrei homologs of A. carolinensis X-linked genes
chr	start	end	transcript	gene
scaffold_1	116753033	116753304	ANOSAGT001132	mlxip
scaffold_1	331472286	331472420	ANOSAGT002967	tpcn1
scaffold_11	29839565	29839987	ANOSAGT019556	rplp0
scaffold_12	3183152	3183354	ANOSAGT019758	aifm3
scaffold_12	883458	883695	ANOSAGT019678	pla2g3
scaffold_14	15911600	15911869	ANOSAGT021554	ptpn11
scaffold_2	256972682	256972726	ANOSAGT005920	cltcl1
scaffold_2	142243271	142243374	ANOSAGT004561	gal3st1
scaffold_2	300610595	300611869	ANOSAGT006500	suds3
scaffold_3	64110008	64111060	ANOSAGT007538	adora2a
scaffold_3	196401239	196401937	ANOSAGT008473	clip1
scaffold_3	174317911	174318240	ANOSAGT008284	rplp0
scaffold_6	102110678	102110869	ANOSAGT015059	acads
scaffold_6	36921997	36922432	ANOSAGT014360	iscu
scaffold_6	16351881	16352352	ANOSAGT013912	rab35
scaffold_7	70002324	70002441	ANOSAGT016834	aacs
scaffold_7	68422297	68422915	ANOSAGT016802	abcb9
scaffold_7	80126662	80126781	ANOSAGT016975	acad10
scaffold_7	64121968	64122004	ANOSAGT016744	acads
scaffold_7	61553064	61554548	ANOSAGT016662	adora2a
scaffold_7	63752135	63752329	ANOSAGT016726	aifm3
scaffold_7	80146672	80146800	ANOSAGT016976	aldh2
scaffold_7	78354242	78354351	ANOSAGT016934	anapc5
scaffold_7	78362450	78362731	ANOSAGT016935	anapc5
scaffold_7	68183831	68184076	ANOSAGT016796	anapc7
scaffold_7	74716297	74716975	ANOSAGT016865	ankle2
scaffold_7	61978116	61978221	ANOSAGT016681	ap1b1
scaffold_7	68486601	68486790	ANOSAGT016805	arl6ip4
scaffold_7	68199948	68200106	ANOSAGT016797	arpc3
scaffold_7	68114137	68114419	ANOSAGT016795	atp2a2
scaffold_7	69100505	69100621	ANOSAGT016824	atp6v0a2
scaffold_7	80090717	80091216	ANOSAGT016972	atxn2
scaffold_7	80090717	80091216	ANOSAGT016973	atxn2
scaffold_7	78909942	78910010	ANOSAGT016952	b3gnt4
scaffold_7	78754628	78754753	ANOSAGT016948	bcl7a
scaffold_7	61477130	61478480	ANOSAGT016660	bcr
scaffold_7	64432335	64432661	ANOSAGT016751	bicdl1
scaffold_7	80114467	80114548	ANOSAGT016974	brap
scaffold_7	69990749	69991123	ANOSAGT016833	bri3bp
scaffold_7	61858537	61860079	ANOSAGT016674	cabin1
scaffold_7	64048806	64049768	ANOSAGT016740	cabp1
scaffold_7	64067693	64067811	ANOSAGT016741	cabp1
scaffold_7	67914598	67914954	ANOSAGT016791	cbh12orf49
scaffold_7	68812906	68813216	ANOSAGT016811	cbh12orf65
scaffold_7	77145546	77146169	ANOSAGT016895	ccdc116
scaffold_7	62093514	62093722	ANOSAGT016687	ccdc157
scaffold_7	64721871	64722798	ANOSAGT016757	ccdc60
scaffold_7	69177651	69177800	ANOSAGT016826	ccdc92
scaffold_7	76641285	76641335	ANOSAGT016883	cdc45
scaffold_7	68826504	68826582	ANOSAGT016812	cdk2ap1
scaffold_7	65253229	65253287	ANOSAGT016766	cfap73
scaffold_7	67014193	67014236	ANOSAGT016780	chchd10
scaffold_7	74548230	74548365	ANOSAGT016861	chfr
scaffold_7	61858537	61860079	ANOSAGT016675	cidec
scaffold_7	64371942	64372037	ANOSAGT016749	cit
scaffold_7	79115822	79115914	ANOSAGT016956	clip1
scaffold_7	77507287	77507328	ANOSAGT016903	cltcl1
scaffold_7	19752213	19753175	ANOSAGT015930	cmklr1
scaffold_7	19974125	19975213	ANOSAGT015935	cmklr1
scaffold_7	19980131	19981165	ANOSAGT015936	cmklr1
scaffold_7	20000436	20001596	ANOSAGT015937	cmklr1
scaffold_7	80827660	80828727	ANOSAGT016991	cmklr1
scaffold_7	98319474	98320541	ANOSAGT017388	cmklr1
scaffold_7	63935507	63935660	ANOSAGT016737	coq5
scaffold_7	81112340	81113516	ANOSAGT016996	coro1c
scaffold_7	79854926	79855066	ANOSAGT016969	cux2
scaffold_7	65305472	65305549	ANOSAGT016767	ddx54
scaffold_7	69017120	69017227	ANOSAGT016819	ddx55
scaffold_7	68212471	68212957	ANOSAGT016799	denr
scaffold_7	61334698	61334771	ANOSAGT016654	depdc5
scaffold_7	77767605	77767996	ANOSAGT016912	dgcr2
scaffold_7	63665725	63666068	ANOSAGT016721	dgcr6l
scaffold_7	69973301	69973391	ANOSAGT016832	dhx37
scaffold_7	78960491	78960540	ANOSAGT016953	diablo
scaffold_7	78978245	78978427	ANOSAGT016954	diablo
scaffold_7	18861651	18861870	ANOSAGT015918	dnah10
scaffold_7	69138188	69138497	ANOSAGT016825	dnah10
scaffold_7	65133006	65134047	ANOSAGT016764	dtx1
scaffold_7	62247222	62247788	ANOSAGT016698	dusp18
scaffold_7	63923550	63923699	ANOSAGT016736	dynll1
scaffold_7	69044837	69044849	ANOSAGT016820	eif2b1
scaffold_7	73118649	73118744	ANOSAGT016853	ep400
scaffold_7	73120684	73120712	ANOSAGT016854	ep400
scaffold_7	73120684	73120712	ANOSAGT016855	ep400
scaffold_7	80272554	80272667	ANOSAGT016981	erp29
scaffold_7	62059769	62060783	ANOSAGT016684	ewsr1
scaffold_7	73619934	73621054	ANOSAGT016858	fbrsl1
scaffold_7	73977769	73977870	ANOSAGT016859	fbrsl1
scaffold_7	74444136	74444875	ANOSAGT016860	fbrsl1
scaffold_7	67649862	67650139	ANOSAGT016787	fbxo21
scaffold_7	67849052	67849579	ANOSAGT016789	fbxw8
scaffold_7	80890947	80891106	ANOSAGT016992	ficd
scaffold_7	72405424	72407160	ANOSAGT016844	fzd10
scaffold_7	62168796	62169098	ANOSAGT016692	gal3st1
scaffold_7	62198649	62198873	ANOSAGT016693	gal3st1
scaffold_7	73353244	73353487	ANOSAGT016857	galnt9
scaffold_7	62010327	62010851	ANOSAGT016682	gas2l1
scaffold_7	62028683	62029043	ANOSAGT016683	gas2l1
scaffold_7	63879878	63879949	ANOSAGT016734	gatc
scaffold_7	64607643	64607660	ANOSAGT016756	gcn1
scaffold_7	61636282	61636460	ANOSAGT016666	ggt1
scaffold_7	61667893	61668074	ANOSAGT016667	ggt5
scaffold_7	71684613	71684764	ANOSAGT016841	glt1d1
scaffold_7	74659487	74659828	ANOSAGT016864	golga3
scaffold_7	68212471	68212957	ANOSAGT016798	gpn3
scaffold_7	77724977	77725274	ANOSAGT016907	gsc2
scaffold_7	69045078	69045087	ANOSAGT016821	gtf2h3
scaffold_7	61616657	61617026	ANOSAGT016664	gucd1
scaffold_7	80546522	80547148	ANOSAGT016984	hectd4
scaffold_7	77263805	77274839	ANOSAGT016898	hic2
scaffold_7	68274659	68274751	ANOSAGT016800	hip1r
scaffold_7	78676212	78676214	ANOSAGT016944	hpd
scaffold_7	64758095	64758516	ANOSAGT016758	hspb8
scaffold_7	79608121	79608393	ANOSAGT016966	hvcn1
scaffold_7	67987332	67987448	ANOSAGT016794	ift81
scaffold_7	62832292	62832390	ANOSAGT016712	inpp5j
scaffold_7	63023210	63023356	ANOSAGT016714	isg15
scaffold_7	78408818	78409384	ANOSAGT016938	kdm2b
scaffold_7	78465055	78465207	ANOSAGT016937	kdm2b
scaffold_7	68915881	68916216	ANOSAGT016814	kmt5a
scaffold_7	79319947	79320064	ANOSAGT016960	kntc1
scaffold_7	67164183	67165109	ANOSAGT016785	ksr2
scaffold_7	65533080	65534230	ANOSAGT016774	lhx5
scaffold_7	62340614	62341547	ANOSAGT016702	loc103280525
scaffold_7	78869711	78869797	ANOSAGT016950	lrrc43
scaffold_7	78900147	78900602	ANOSAGT016951	lrrc43
scaffold_7	63700579	63700641	ANOSAGT016723	lrrc74b
scaffold_7	76931883	76932241	ANOSAGT016891	mapk1
scaffold_7	80171215	80171250	ANOSAGT016977	mapkapk5
scaffold_7	66835570	66835920	ANOSAGT016779	med13l
scaffold_7	64089210	64089429	ANOSAGT016742	mlec
scaffold_7	78797635	78798134	ANOSAGT016949	mlxip
scaffold_7	62405155	62405222	ANOSAGT016705	morc2
scaffold_7	78513945	78513948	ANOSAGT016940	morn3
scaffold_7	68805376	68805479	ANOSAGT016810	mphosph9
scaffold_7	76679621	76680349	ANOSAGT016886	mrpl40
scaffold_7	63833889	63834142	ANOSAGT016731	msi1
scaffold_7	62136820	62136883	ANOSAGT016690	mtfp1
scaffold_7	79707191	79707193	ANOSAGT016968	myl2
scaffold_7	80349987	80350047	ANOSAGT016982	naa25
scaffold_7	69629031	69629135	ANOSAGT016828	ncor2
scaffold_7	69629031	69629135	ANOSAGT016829	ncor2
scaffold_7	61951707	61952391	ANOSAGT016680	nefh
scaffold_7	61895942	61896001	ANOSAGT016676	nf2
scaffold_7	73258877	73258987	ANOSAGT016856	noc4l
scaffold_7	67541592	67542748	ANOSAGT016786	nos1
scaffold_7	68459089	68459232	ANOSAGT016804	ogfod2
scaffold_7	78474281	78474394	ANOSAGT016939	orai1
scaffold_7	62262263	62262702	ANOSAGT016701	osbp2
scaffold_7	63032230	63032461	ANOSAGT016715	p2rx2
scaffold_7	67953354	67953499	ANOSAGT016792	p2rx4
scaffold_7	63704991	63705112	ANOSAGT016724	p2rx6
scaffold_7	67983937	67984165	ANOSAGT016793	p2rx7
scaffold_7	62219876	62219899	ANOSAGT016694	pes1
scaffold_7	74786849	74787339	ANOSAGT016866	pgam5
scaffold_7	77418261	77419743	ANOSAGT016899	pi4ka
scaffold_7	77464969	77465136	ANOSAGT016901	pi4ka
scaffold_7	61293084	61293496	ANOSAGT016652	pisd
scaffold_7	68595758	68595934	ANOSAGT016806	pitpnm2
scaffold_7	68595758	68595934	ANOSAGT016807	pitpnm2
scaffold_7	68595758	68595934	ANOSAGT016808	pitpnm2
scaffold_7	63793668	63793819	ANOSAGT016730	pla2g1b
scaffold_7	62857886	62858051	ANOSAGT016713	pla2g3
scaffold_7	65454037	65454356	ANOSAGT016771	plbd2
scaffold_7	63112745	63113034	ANOSAGT016716	pole
scaffold_7	63974026	63974045	ANOSAGT016739	pop5
scaffold_7	76769912	76770154	ANOSAGT016889	ppil2
scaffold_7	76984250	76984746	ANOSAGT016892	ppm1f
scaffold_7	79647529	79647650	ANOSAGT016967	ppp1cc
scaffold_7	79536592	79537173	ANOSAGT016963	pptc7
scaffold_7	64252906	64253065	ANOSAGT016748	prkab1
scaffold_7	61316354	61319937	ANOSAGT016653	prr14l
scaffold_7	78683997	78684113	ANOSAGT016945	psmd9
scaffold_7	80596185	80596315	ANOSAGT016986	ptpn11
scaffold_7	64532559	64532733	ANOSAGT016753	pxn
scaffold_7	64567852	64569983	ANOSAGT016754	pxn
scaffold_7	64516018	64516069	ANOSAGT016752	rab35
scaffold_7	79480849	79480882	ANOSAGT016962	rad9b
scaffold_7	72784696	72784825	ANOSAGT016849	ran
scaffold_7	74978711	74979094	ANOSAGT016869	ranbp1
scaffold_7	65222626	65222726	ANOSAGT016765	rasal1
scaffold_7	65751677	65751821	ANOSAGT016776	rbm19
scaffold_7	67148893	67148963	ANOSAGT016784	rfc5
scaffold_7	62059769	62060783	ANOSAGT016685	rhbdd3
scaffold_7	78593590	78594090	ANOSAGT016942	rhof
scaffold_7	68983126	68983635	ANOSAGT016817	rilpl1
scaffold_7	68949490	68949882	ANOSAGT016815	rilpl2
scaffold_7	72573121	72573242	ANOSAGT016845	rimbp2
scaffold_7	72573121	72573242	ANOSAGT016846	rimbp2
scaffold_7	72573121	72573242	ANOSAGT016847	rimbp2
scaffold_7	65307820	65307902	ANOSAGT016768	rita1
scaffold_7	63947662	63947929	ANOSAGT016738	rnf10
scaffold_7	62109037	62109330	ANOSAGT016688	rnf215
scaffold_7	67910279	67910705	ANOSAGT016790	rnft2
scaffold_7	80706616	80707963	ANOSAGT016988	rph3a
scaffold_7	80595008	80595478	ANOSAGT016985	rpl6
scaffold_7	64597044	64597150	ANOSAGT016755	rplp0
scaffold_7	79303162	79303330	ANOSAGT016959	rsrc2
scaffold_7	63439798	63439990	ANOSAGT016718	rtn4r
scaffold_7	80930744	80930884	ANOSAGT016993	sart3
scaffold_7	68887094	68887221	ANOSAGT016813	sbno1
scaffold_7	69893383	69893508	ANOSAGT016830	scarb1
scaffold_7	63625863	63626017	ANOSAGT016720	scarf2
scaffold_7	77134087	77134264	ANOSAGT016894	sdf2l1
scaffold_7	65486492	65486735	ANOSAGT016772	sds
scaffold_7	65498834	65498908	ANOSAGT016773	sdsl
scaffold_7	62121582	62121635	ANOSAGT016689	sec14l2
scaffold_7	81017382	81019363	ANOSAGT016995	selplg
scaffold_7	77420364	77420472	ANOSAGT016900	serpind1
scaffold_7	78620688	78620763	ANOSAGT016943	setd1b
scaffold_7	62090856	62090918	ANOSAGT016686	sf3a1
scaffold_7	72800871	72801418	ANOSAGT016850	sfswap
scaffold_7	79976829	79976894	ANOSAGT016971	sh2b3
scaffold_7	63756436	63756747	ANOSAGT016727	sirt4
scaffold_7	71681404	71681979	ANOSAGT016840	slc15a4
scaffold_7	77579060	77579177	ANOSAGT016904	slc25a1
scaffold_7	62241467	62244044	ANOSAGT016696	slc35e4
scaffold_7	63684436	63685417	ANOSAGT016722	slc7a4
scaffold_7	65431219	65431614	ANOSAGT016770	slc8b1
scaffold_7	61702565	61702644	ANOSAGT016668	smpd4
scaffold_7	61716753	61716788	ANOSAGT016669	smpd4
scaffold_7	62802796	62803245	ANOSAGT016709	smtn
scaffold_7	62805428	62805568	ANOSAGT016710	smtn
scaffold_7	77475364	77475679	ANOSAGT016902	snap29
scaffold_7	68950000	68950314	ANOSAGT016816	snrnp35
scaffold_7	61617179	61617313	ANOSAGT016665	snrpd3
scaffold_7	61504992	61505162	ANOSAGT016661	specc1l
scaffold_7	64170053	64170075	ANOSAGT016745	sppl3
scaffold_7	64856574	64856981	ANOSAGT016759	srrm4
scaffold_7	63896359	63896612	ANOSAGT016735	srsf9
scaffold_7	72777352	72777603	ANOSAGT016848	stx2
scaffold_7	64976334	64976718	ANOSAGT016760	suds3
scaffold_7	65016352	65016563	ANOSAGT016761	taok3
scaffold_7	65016352	65016563	ANOSAGT016762	taok3
scaffold_7	64204994	64205364	ANOSAGT016746	tbc1d10a
scaffold_7	65919023	65919192	ANOSAGT016777	tbx5
scaffold_7	62227978	62228122	ANOSAGT016695	tcn2
scaffold_7	62236690	62237858	ANOSAGT016695	tcn2
scaffold_7	79569204	79569893	ANOSAGT016965	tctn1
scaffold_7	69077492	69077561	ANOSAGT016823	tctn2
scaffold_7	67693439	67693475	ANOSAGT016788	tesc
scaffold_7	61911666	61911687	ANOSAGT016679	thoc5
scaffold_7	69002216	69002269	ANOSAGT016818	tmed2
scaffold_7	80241684	80241725	ANOSAGT016979	tmem116
scaffold_7	80953410	80956069	ANOSAGT016994	tmem119
scaffold_7	78546756	78547067	ANOSAGT016941	tmem120b
scaffold_7	71299042	71299105	ANOSAGT016839	tmem132c
scaffold_7	71948888	71949071	ANOSAGT016842	tmem132d
scaffold_7	72266465	72266632	ANOSAGT016843	tmem132d
scaffold_7	64237348	64237772	ANOSAGT016747	tmem233
scaffold_7	77036408	77036477	ANOSAGT016893	top3b
scaffold_7	65352755	65353303	ANOSAGT016769	tpcn1
scaffold_7	80404000	80404049	ANOSAGT016983	trafd1
scaffold_7	63879558	63879731	ANOSAGT016733	triap1
scaffold_7	74982291	74982928	ANOSAGT016870	trmt2a
scaffold_7	77202794	77203015	ANOSAGT016897	ube2l3
scaffold_7	73034017	73034106	ANOSAGT016852	ulk1
scaffold_7	64111801	64111984	ANOSAGT016743	unc119b
scaffold_7	61580013	61580050	ANOSAGT016663	upb1
scaffold_7	78259492	78259575	ANOSAGT016932	vps29
scaffold_7	79480383	79480693	ANOSAGT016961	vps29
scaffold_7	79021866	79021967	ANOSAGT016955	vps33a
scaffold_7	68395186	68395566	ANOSAGT016801	vps37b
scaffold_7	67046793	67047138	ANOSAGT016782	vsig10
scaffold_7	78699446	78699616	ANOSAGT016946	wdr66
scaffold_7	78708382	78708599	ANOSAGT016947	wdr66
scaffold_7	67098822	67098861	ANOSAGT016783	wsb2
scaffold_7	80793399	80794380	ANOSAGT016990	wscd2
scaffold_7	77161412	77161590	ANOSAGT016896	ydjc
scaffold_7	76885147	76885432	ANOSAGT016890	ypel1
scaffold_7	79283357	79283537	ANOSAGT016958	zcchc8
scaffold_7	74940870	74940973	ANOSAGT016867	zdhhc8
scaffold_7	74940870	74940973	ANOSAGT016868	zdhhc8
scaffold_9	3272030	3272130	ANOSAGT018174	chfr
scaffold_9	10339511	10340203	ANOSAGT018285	hvcn1
scaffold_9	11444090	11445529	ANOSAGT018296	iqcd
scaffold_9	34345422	34346012	ANOSAGT018530	nefh
scaffold_9	8620788	8620821	ANOSAGT018261	pla2g1b

### Sheet: S8 - Total Reads
Supplementary Table S1. Raw sequencing read data used for assembly
Platform	Millions of	Total	Estimated
	Reads	sequence (Gbp)	Coverage
WGS	928	232	122.105
Chicago	346	103.8	54.6316
HiC	505	151.5	79.7368
PacBio HiFi	1.25725	22.6305	11.9108
Total	1780.26	509.931	268.384

### Sheet: S9 scaffolds v chromosome
Table S9 - Comparison of AnoSag2.1 scaffold size and chromsome sizes estimated using measurements of chromosomes imaged in Figure 1C, Giovannotti et al. 2017
Chr	Relative size*	% total	Predicted Size for 1.93 Gb genome	scaffold	scaffold size
1	43	18.0294	347.966	scaffold_1	355.36
2	37.5	15.7233	303.459	scaffold_2	314.159
3	34	14.2558	275.136	scaffold_3	281.461
4	30	12.5786	242.767	scaffold_4	253.587
5	28.5	11.9497	230.629	scaffold_5	206.893
6	15.5	6.49895	125.43	scaffold_6	135.963
X	15	6.28931	121.384	scaffold_7	110.949
7	6.5	2.72537	52.5996	scaffold_8	47.1395
8	5	2.09644	40.4612	scaffold_9	45.5888
9	5.5	2.30608	44.5073	scaffold_10	39.2766
10	4.5	1.88679	36.4151	scaffold_11	38.3568
11	5	2.09644	40.4612	scaffold_12	36.2259
12	4	1.67715	32.369	scaffold_13	23.3861
13	4.5	1.88679	36.4151	scaffold_14	20.5175

### Sheet: S10 - Windowed SNP counts
Table S10. Window analysis of ddRAD inferred SNPs
Window_start(Mbp)	Window_end(Mbp)	Total_number_of_SNPs	Xlinked	Ylinked	Percent_sex_linked
0	1000000	0	0	0	NA
1000000	2000000	11	0	0	0
2000000	3000000	0	0	0	NA
3000000	4000000	17	0	0	0
4000000	5000000	5	0	0	0
5000000	6000000	13	0	0	0
6000000	7000000	27	0	0	0
7000000	8000000	41	1	0	2.43902
8000000	9000000	59	0	0	0
9000000	10000000	72	0	0	0
10000000	11000000	79	0	0	0
11000000	12000000	36	0	0	0
12000000	13000000	77	6	0	7.79221
13000000	14000000	34	0	0	0
14000000	15000000	43	0	0	0
15000000	16000000	46	0	0	0
16000000	17000000	76	2	0	2.63158
17000000	18000000	74	0	0	0
18000000	19000000	79	0	0	0
19000000	20000000	109	0	0	0
20000000	21000000	62	5	0	8.06452
21000000	22000000	103	60	10	67.9612
22000000	23000000	98	49	22	72.449
23000000	24000000	33	16	4	60.6061
24000000	25000000	58	36	0	62.069
25000000	26000000	58	26	17	74.1379
26000000	27000000	47	30	1	65.9574
27000000	28000000	41	36	0	87.8049
28000000	29000000	26	14	0	53.8462
29000000	30000000	27	22	0	81.4815
30000000	31000000	55	27	0	49.0909
31000000	32000000	16	14	0	87.5
32000000	33000000	39	25	0	64.1026
33000000	34000000	22	12	3	68.1818
34000000	35000000	54	25	8	61.1111
35000000	36000000	47	40	0	85.1064
36000000	37000000	26	13	0	50
37000000	38000000	73	43	0	58.9041
38000000	39000000	16	15	0	93.75
39000000	40000000	52	26	5	59.6154
40000000	41000000	38	20	0	52.6316
41000000	42000000	34	18	0	52.9412
42000000	43000000	40	35	0	87.5
43000000	44000000	67	59	0	88.0597
44000000	45000000	36	25	0	69.4444
45000000	46000000	39	27	4	79.4872
46000000	47000000	14	14	0	100
47000000	48000000	22	18	0	81.8182
48000000	49000000	13	13	0	100
49000000	50000000	17	11	0	64.7059
50000000	51000000	56	32	5	66.0714
51000000	52000000	22	13	0	59.0909
52000000	53000000	94	42	6	51.0638
53000000	54000000	57	56	0	98.2456
54000000	55000000	54	29	0	53.7037
55000000	56000000	84	55	0	65.4762
56000000	57000000	76	65	0	85.5263
57000000	58000000	62	53	0	85.4839
58000000	59000000	55	44	1	81.8182
59000000	60000000	60	56	0	93.3333
60000000	61000000	110	72	0	65.4545
61000000	62000000	28	21	0	75
62000000	63000000	19	15	0	78.9474
63000000	64000000	41	29	0	70.7317
64000000	65000000	105	90	0	85.7143
65000000	66000000	18	2	0	11.1111
66000000	67000000	73	69	0	94.5205
67000000	68000000	69	67	0	97.1014
68000000	69000000	51	42	0	82.3529
69000000	70000000	86	77	0	89.5349
70000000	71000000	54	49	0	90.7407
71000000	72000000	132	107	0	81.0606
72000000	73000000	92	63	0	68.4783
73000000	74000000	61	54	0	88.5246
74000000	75000000	31	28	0	90.3226
75000000	76000000	39	34	0	87.1795
76000000	77000000	56	52	0	92.8571
77000000	78000000	64	51	0	79.6875
78000000	79000000	77	63	0	81.8182
79000000	80000000	68	54	0	79.4118
80000000	81000000	77	62	0	80.5195
81000000	82000000	32	25	0	78.125
82000000	83000000	47	41	1	89.3617
83000000	84000000	101	47	14	60.396
84000000	85000000	90	44	14	64.4444
85000000	86000000	87	43	22	74.7126
86000000	87000000	77	48	7	71.4286
87000000	88000000	29	10	1	37.931
88000000	89000000	51	40	0	78.4314
89000000	90000000	93	23	35	62.3656
90000000	91000000	47	19	4	48.9362
91000000	92000000	87	43	6	56.3218
92000000	93000000	90	0	0	0
93000000	94000000	123	0	0	0
94000000	95000000	97	0	0	0
95000000	96000000	88	0	0	0
96000000	97000000	25	0	0	0
97000000	98000000	45	0	0	0
98000000	99000000	32	4	0	12.5
99000000	100000000	36	0	0	0
100000000	101000000	63	0	0	0
101000000	102000000	86	0	0	0
102000000	103000000	25	0	0	0
103000000	104000000	33	0	0	0
104000000	105000000	30	0	0	0
105000000	106000000	24	0	0	0
106000000	107000000	30	0	0	0
107000000	108000000	10	0	0	0
108000000	109000000	27	0	0	0
109000000	110000000	0	0	0	NA
110000000	111000000	12	0	0	0
